# ETS1 Orchestrates a Hybrid EMT Program Driving in vivo Metastasis and Immune Evasion

**DOI:** 10.1101/2025.07.17.665404

**Authors:** Benjamin Ziman, Talia A. Wenger, Chehyun Nam, Qian Yang, Daniel Arnaudov, Megha Sheth, Zhixuan Jing, Yuhao Pan, Joe Vargas, Yong Teng, Uttam K. Sinha, Young Min Park, De-Chen Lin

## Abstract

Transcriptional Intratumoral heterogeneity (ITH) is a hallmark of aggressive cancers, yet how transcriptional ITH programs drive tumor metastasis and immune evasion in upper aerodigestive squamous cell carcinoma (UASCC) remains unclear. Through single-cell RNA sequencing analysis of UASCC cells and patient tumors, we uncovered a hybrid epithelial mesenchymal transition (hEMT) ITH program linked to metastatic dissemination. The transcription factor ETS1 was identified as a master regulator of the hEMT program, directly activating pro-metastatic genes and promoting distant spread in vivo. Unexpectedly, ETS1 also orchestrated an immune-cold tumor microenvironment by transcriptionally activating both *STAT1* and *PD-L1 (CD274)* genes, suppressing T lymphocyte infiltration, and elevating immune checkpoint molecules. Clinically, ETS1-high tumors strongly correlated with poor survival and resistance to immune checkpoint blockade across multiple cohorts. Leveraging drug screens, we discovered that ETS1-high cancers are vulnerable to HSP90 inhibitors (e.g., Alvespimycin), which suppress ETS1 by disrupting HIF1A-mediated transcriptional activation. Together, our work reveals ETS1 as a dual driver of tumor distal metastasis and immune evasion in UASCC, while nominating HSP90 inhibition as a tailored treatment strategy for ETS1-driven tumors. These findings provide a roadmap for targeting aggressive ITH subsets and overcoming immunotherapy resistance.
