## Supplementary Table 1 for "ETS1 Orchestrates a Hybrid EMT Program Driving in vivo Metastasis and Immune Evasion"

### Sheet: Supplementary Table-1
ITH1	ITH2	ITH3	ITH4	ITH5	ITH6	ITH7
CDKN1A	LCN2	PPP1R15A	EIF4A3	B4GALT1	HIST1H1E	ARL6IP1
LAMA3	AQP3	DDIT3	MDH1	C1orf56	HIST1H4C	ASPM
LAMC2	KRT16	GADD45A	PGK1	CDC42SE1	HIST1H1D	AURKA
PLAU	S100A9	ADM	PSMC4	CTNNB1	HIST2H2AC	CCNA2
COL17A1	SAMD9	ASNS	CCT8	HNRNPH1	HIST1H1A	CCNB1
FAM83A	SLPI	EPB41L4A-AS1	NUP37	PPP3CA	HIST1H1C	CENPF
INHBA	SPRR1B	GABARAPL1	PSMC2	ATP1B1	CLSPN	CKAP2
LAMB3	ASS1	HERPUD1	DCAF13	AXL	FAM111B	CKS2
SEMA3C	ELF3	HSPA5	EIF4A1	EIF5A	HELLS	GTSE1
SERPINE1	LY6D	KLF10	RTCB	FAM211A	HIST1H1B	HMMR
C15orf48	NUPR1	MAP1LC3B	ANXA1	PPP1CB	PKMYT1	MKI67
CAB39	S100P	RSRC2	CDC123	PTPRS	ASF1B	NUSAP1
CDH3	C15orf48	SLC3A2	EIF2S1	ANKRD40	ATAD2	PLK1
GPR56	CSTA	SNHG12	PCMT1	APOBEC3C	FAM111A	PRC1
IL32	FXYD3	TXNIP	PSMA3	ADAM17	H1F0	TOP2A
IRF6	GSN	XBP1	RAE1	CDC42	HMGB2	TPX2
ITGA2	KLK10	AGR2	XRCC6	CTTN	RAD51AP1	UBE2C
ITGAV	KRT13	AKAP8L	CCT5	GOLIM4	RRM2	CDCA3
ITGB6	KRT15	BTG1	CCT7	PAQR7	TYMS	CENPA
JUP	OASL	CCNL1	HSPA5	RIN2	CDCA4	CENPE
KLF6	PI3	CHD2	LDHB	RP11-538P18.2	CENPU	DEPDC1
LRRC8A	PNRC1	DDIT4	MRPL13	RQCD1	CHAF1A	FAM83D
MAST4	RARRES3	EIF4A2	NQO1	SDC4	CYB5A	SGOL2
NDRG1	S100A8	GADD45B	PDHA1	SRSF6	DHFR	HMGB2
NEAT1	SERPINB1	H1F0	PRDX1	SUMF2	DSCC1	KIF2C
PIEZO1	TMPRSS4	HIST1H4C	SLC3A2	TOR1AIP2	DUT	KNSTRN
PTGS2	AC006262.5	IER2	AIMP2	CBX6	FST	KPNA2
RHOB	AGR2	KLF5	BRIX1	DNAJC3	GINS2	CDCA8
SLFN5	ALDH3A1	NFKBIA	CCNB2	DOCK5	KIAA0101	DLGAP5
TGFA	C9orf169	NUPR1	HSPA8	F3	TCF19	KIF23
TJP2	CD9	OSER1	PSMC6	FANCD2	TOP2A	ARHGAP11A
WNT7A	CLDN4	PDRG1	SSB	MDM4	UBE2T	AURKB
ZBED2	CSTB	PHGDH	CCNB1	PDGFA	ADAMTS6	CEP55
ACTR2	DSC2	PMAIP1	CTSV	RAP2B	AURKB	PIF1
AHNAK2	HES2	PSAT1	FH	SKIL	BRCA1	PRR11
AKAP12	IFIT2	RND3	LGALS3BP	THBS1	C21orf58	CDC20
ANTXR2	IFIT3	SARS	NDUFS2	TSPYL1	CCNE1	NUF2
ATP2A2	ISG15	SERTAD1	PCNA	WTAP	CDC6	KIF14
ATP6AP1	ISG20	SHMT2	PRMT1	C6orf62	CDCA5	KIF20B
BCAR3	KLF3	SLFN5	PSMA4	CAPZA1	CDK1	CCNF
BRWD1	KLK11	SRCAP	PSMD13	CHP1	CENPK	FAM64A
BTG1	KRT17	STC2	SNW1	CTC-425F1.4	CENPM	PSRC1
C4orf3	KRT19	TAF1D	SPCS2	EIF2S3	CHRNA5	RACGAP1
CAPG	KRT6A	TGIF1	ATP5A1	EIF5AL1	DNMT1	TACC3
CCDC71L	MAFB	TIPARP	CCT2	EPPK1	E2F1	CDK1
CDH1	MAL2	TRIB3	DPM1	FKBP9	EFEMP1	DBF4
CLDN1	MMP13	WARS	ECH1	LETM1	EZH2	GPSM2
CLDN4	MMP7	YPEL5	EIF3I	LRRC16A	FBXO5	HJURP
CLK1	MXD1	ZNF622	ERP44	PTPN11	IGFBP7	ANLN
COPA	MYEOV	NA	IMPDH2	RP11-294J22.6	MAPKAPK3	CCNB2
