## Supplementary Table 2 for "ETS1 Orchestrates a Hybrid EMT Program Driving in vivo Metastasis and Immune Evasion"

### Sheet: Sheet1
SiRNA Sequences (Human)
ETS1-a		GGUGGUCUCAGUAUUGCAAUAUCAT
ETS1-b		GAUAAAUCCUGUCAGUCUUUUAUCA
HIF1A-a		UCACCAAAGUUGAAUCAGAAGAUAC
HIF1A-b		CUGAUGUUUCUAUAGUCACUUUGCC
HIF1A-c		CGGUUGAAUCUUCAGAUAUGAAAAТ
ChIP-PCR Sequences (Human)
ETS1 Promoter	Forward	CCGTCTGATTCTCCACGCAT
ETS1 Promoter	Reverse	TCATCCACATGCCTCACGTC
HIF1A Promoter	Forward	AGGCAACCGAAATCCCTTCT
HIF1A Promoter	Reverse	GTTTAGCGGCGGAGGAAAGA
STAT1 Promoter	Forward	CTACCCGGCAGGAGAAAAGG
STAT1 Promoter	Reverse	GGAACAGCCGCGTCTAATTG
ChIP-PCR Sequences (Mouse)
STAT1 Promoter	Forward	CCAAGTTTCGCACGCCG
STAT1 Promoter	Reverse	CTCCAGGGAGCTTTGACAGAC
qPCR Primer Sequences (Human)
ETS1	Forward	GAGTCAACCCAGCCTATCCAGA
ETS1	Reverse	GAGCGTCTGATAGGACTCTGTG
HIF1A	Forward	TATGAGCCAGAAGAACTTTTAGGC
HIF1A	Reverse	CACCTCTTTTGGCAAGCATCCTG
CASP8	Forward	AGAAGAGGGTCATCCTGGGAGA
CASP8	Reverse	TCAGGACTTCCTTCAAGGCTGC
STAT1	Forward	ATGGCAGTCTGGCGGCTGAATT
STAT1	Reverse	CCAAACCAGGCTGGCACAATTG
IFITM3	Forward	CTGGGCTTCATAGCATTCGCCT
IFITM3	Reverse	AGATGTTCAGGCACTTGGCGGT
IFI35	Forward	CACGATCAACATGGAGGAGTGC
IFI35	Reverse	GGCAGGAAATCCAGTGACCAAC
TRIM21	Forward	CAGAACTCAGGAGTGTGTGCCA
TRIM21	Reverse	TCCAAGCCTCACTTGTCTCCGA
PDL1	Forward	TGCCGACTACAAGCGAATTACTG
PDL1	Reverse	CTGCTTGTCCAGATGACTTCGG
CLDN1	Forward	GTCTTTGACTCCTTGCTGAATCTG
CLDN1	Reverse	CACCTCATCGTCTTCCAAGCAC
IRF6	Forward	AGAGAAGCAGCCACCGTTTGAG
IRF6	Reverse	GATCATCCGAGCCACTACTGGA
JUP	Forward	ACCAGCATCCTGCACAACCTCT
JUP	Reverse	GGTGATGGCATAGAACAGGACC
KLF6	Forward	AACCAGGCACTTCCGAAAGCAC
KLF6	Reverse	CTCAGAGGTGCCTCTTCATGTG
TJP2	Forward	ATTAGTGCGGGAGGATGCCGTT
TJP2	Reverse	TCTGCCACAAGCCAGGATGTCT
TGFA	Forward	GGTCCGAAAACACTGTGAGTGG
TGFA	Reverse	CAAACTCCTCCTCTGGGCTCTT
INHBA	Forward	GGATGACATTGGAAGGAGGGCA
INHBA	Reverse	ACTGACAGGTCACTGCCTTCCT
PLAU	Forward	GGCTTAACTCCAACACGCAAGG
PLAU	Reverse	CCTCCTTGGAACGGATCTTCAG
SERPINE1	Forward	CTCATCAGCCACTGGAAAGGCA
SERPINE1	Reverse	GACTCGTGAAGTCAGCCTGAAAC
FAM83A	Forward	ATCCAGCGCCACTGTGTACTTC
FAM83A	Reverse	CCGTGAACACATCCATCAGGATG
ITGA5	Forward	GCCGATTCACATCGCTCTCAAC
ITGA5	Reverse	GTCTTCTCCACAGTCCAGCAAG
LAMC2	Forward	TACAGAGCTGGAAGGCAGGATG
LAMC2	Reverse	GTTCTCTTGGCTCCTCACCTTG
LAMB3	Forward	GTCACAGAGCAGGAGGTGGCT
LAMB3	Reverse	GCTTCTGTCAAGACTCTCCAGG
CDH1	Forward	GCCTCCTGAAAAGAGAGTGGAAG
CDH1	Reverse	TGGCAGTGTCTCTCCAAATCCG
TBP	Forward	CCACTCACAGACTCTCACAAC
TBP	Reverse	CTGCGGTACAATCCCAGAACT
qPCR Primer Sequences (Mouse)
CASP8	Forward	ATGGCTACGGTGAAGAACTGCG
CASP8	Reverse	TAGTTCACGCCAGTCAGGATGC
STAT1	Forward	GCCTCTCATTGTCACCGAAGAAC
STAT1	Reverse	TGGCTGACGTTGGAGATCACCA
IFITM3	Forward	TTCTGCTGCCTGGGCTTCATAG
IFITM3	Reverse	ACCAAGGTGCTGATGTTCAGGC
IFI35	Forward	TGCTCTGGTCACCTTTGAGGAC
IFI35	Reverse	CTGAATGTTGGTCACCACAGGC
TRIM21	Forward	GGAGGATTCGTGGTTCAGAGCT
TRIM21	Reverse	GGCATGTGCTTGTTAGGTCTGG
PDL1	Forward	TGCGGACTACAAGCGAATCACG
PDL1	Reverse	CTCAGCTTCTGGATAACCCTCG
CLDN1	Forward	GGACTGTGGATGTCCTGCGTTT
CLDN1	Reverse	GCCAATTACCATCAAGGCTCGG
IRF6	Forward	TCGCTTGCTGCTCCTAACCTGA
IRF6	Reverse	CTCAAAAGGCGGCTGCTTCTCT
JUP	Forward	ACCAGCATCCTGCACAACCTCT
JUP	Reverse	CAGTGTGGTGATGGCGTAGAAC
KLF6	Forward	GGAAGGTTGTGAGTGGCGTTTTG
KLF6	Reverse	AGGTGGTCAGACCTGGAGAAAC
TJP2	Forward	GCCTGCAAGAAGGAGACCAGAT
TJP2	Reverse	CTCGGCTCTGAGCCAAAATGGT
ETS1	Forward	GAGTCAACCCAGCCTATCCAGA
ETS1	Reverse	GAGCGTCTGATAGGACTCTGTG
TBP	Forward	CTACCGTGAATCTTGGCTGTAAAC
TBP	Reverse	AATCAACGCAGTTGTCCGTGGC
shRNA Sequences (Human) cloning sequences for PLKO with Age1 and ECOR1 sites
ETS1-shRNA-05-Age1	CCGGATAGAGAGCTACGATAGTTGTGTGCTGTCCAACTATCGTAGCTCTCTATTTTTTG
ETS1-shRNA-05-EcoR1	AATTCAAAAAAUAGAGAGCUACGAUAGUUGGACAGCACACAACTATCGTAGCTCTCTAT
ETS1-shRNA-07-Age1	CCGGGTGAAACCATATCAAGTTAGTGTGCTGTCCTAACTTGATATGGTTTCACTTTTTG
ETS1-shRNA-07-EcoR1	AATTCAAAAAGTGAAACCATATCAAGTTAGGACAGCACACTAACTTGATATGGTTTCAC
